# A Single Trophoblast Layer Acts as the Gatekeeper at the Endothelial-Hematopoietic Crossroad in the Placenta

**DOI:** 10.1101/2024.07.12.603303

**Authors:** Pratik Home, Ananya Ghosh, Ram Parikshan Kumar, Soma Ray, Sumedha Gunewardena, Rajnish Kumar, Purbasa Dasgupta, Namrata Roy, Abhik Saha, Madhu M. Ouseph, Gustavo W. Leone, Soumen Paul

**Author notes:** Corresponding authors. Correspondence: Soumen Paul, Pratik Home, Ram Kumar. Equal contribution (Pratik Home, Ananya Ghosh, Ram Parikshan Kumar).

## Abstract

During embryonic development the placental vasculature acts as a major hematopoietic niche, where endothelial to hematopoietic transition ensures emergence of hematopoietic stem cells (HSCs). However, the molecular mechanisms that regulate the placental hematoendothelial niche are poorly understood. Using a parietal trophoblast giant cell (TGC)-specific knockout mouse model and single-cell RNA-sequencing, we show that the paracrine factors secreted by the TGCs are critical in the development of this niche. Disruptions in the TGC-specific paracrine signaling leads to the loss of HSC population and the concomitant expansion of a KDR+/DLL4+/PROM1+ hematoendothelial cell-population in the placenta. Combining single-cell transcriptomics and receptor-ligand pair analyses, we also define the parietal TGC- dependent paracrine signaling network and identify Integrin signaling as a fundamental regulator of this process. Our study elucidates novel mechanisms by which non-autonomous signaling from the primary parietal TGCs maintain the delicate placental hematopoietic- angiogenic balance and ensures embryonic and extraembryonic development.
