## Supplementary material for "A Single Trophoblast Layer Acts as the Gatekeeper at the Endothelial-Hematopoietic Crossroad in the Placenta": S2

### Sheet: Sheet1
Table showing cell trype prediction and associated gene lists based on single-cell Mouse Cell Atlas (scMCA) pipeline.
Cluster #	Cell type	Top markers	Cluster Average	Cluster Log2 Fold Change	Cluster P-Value
1	Invasive spongiotrophoblast	Tpbpa	168.643	2.75449	3.61154e-27
1	Trophoblast progenitor_Taf7l high	Cited2	5.3323	1.73466	3.85292e-09
1	Trophoblast progenitor_Taf7l high	Isg20	3.85044	3.52866	2.75239e-54
1	Trophoblast progenitor_Taf7l high	Ada	2.93161	2.22688	9.26269e-16
1	Trophoblast progenitor_Taf7l high	Taf7l	2.8939	3.07618	1.80384e-36
1	Spiral artery trophoblast giant cells	Prl2c5	1.53151	1.00921	0.00352804
1	Progenitor trophoblast_Gjb3 high	Hand1	0.772477	1.02825	0.00209742
1	Macrophage_Spp1 high	Cd68	0.181452	1.35264	2.08618e-05
2	Macrophage_Spp1 high	Spp1	22.0733	6.78377	7.35321e-176
2	Monocyte	S100a4	0.588247	1.14251	0.0188236
2	Monocyte	Samhd1	0.347633	1.15471	0.0164034
2	Dendritic cell	Cd83	0.365589	2.41798	3.81266e-10
2	Dendritic cell	Cd74	7.75136	2.96838	2.38356e-18
2	Dendritic cell	H2-Aa	2.16481	2.82824	7.74429e-16
2	Macrophage_Apoe high	Cx3cr1	0.0639243	1.28106	0.0365345
2	NK cell	Klrg1	0.24205	6.41195	3.00117e-98
2	NK cell	Cst7	0.316748	5.4102	1.21395e-73
2	NK cell	Pglyrp1	0.542279	2.88512	2.35431e-16
2	NK cell	Prf1	3.55678	7.5467	5.51197e-232
2	NK cell	Spp1	22.0733	6.78377	7.35321e-176
2	Granulocyte_Neat1 high	Fcer1g	1.71015	1.86442	8.11417e-06
2	Granulocyte_Neat1 high	Tyrobp	1.55429	1.30038	0.00687923
2	Basophil	Cd69	0.448906	3.16855	5.09676e-20
2	B cell	Cd19	0.21332	5.51424	6.38565e-75
2	B cell	Cd79a	1.61606	4.93997	6.56147e-83
2	B cell	Cd79b	0.642116	4.24972	1.01478e-46
2	B cell	Igkc	11.339	5.9566	7.0823e-128
2	Labyrinthine trophoblast	Ly6e	1.00986	1.74071	5.19726e-05
2	NKT cell	Cd8b1	0.112765	4.35761	3.91537e-30
2	NKT cell	Lat	0.178126	2.93013	2.08845e-15
2	NKT cell	Cd8a	0.0509958	4.32695	1.54884e-22
2	NKT cell	Ccl5	3.95971	5.61237	6.5278e-98
2	NKT cell	Cd3g	0.493438	3.59637	3.36327e-29
2	NKT cell	Cd3d	0.554489	4.42449	5.1899e-54
2	NKT cell	Thy1	0.336859	4.49032	6.21416e-52
4	Monocyte	S100a4	3.33914	3.94662	1.15743e-53
4	Monocyte	Gbp2	0.035458	1.27785	0.00955603
4	Monocyte	Samhd1	0.8316	2.50034	4.12301e-15
4	Dendritic cell	Cd83	0.587827	3.21464	4.6872e-28
4	Dendritic cell	Cd74	12.4784	3.82757	3.70286e-49
4	Dendritic cell	H2-Aa	3.2023	3.52155	6.69647e-38
4	Macrophage_Apoe high	Apoe	0.854315	1.11743	0.0131509
4	NK cell	Klrg1	0.0337959	2.62281	1.99154e-08
4	NK cell	Cst7	0.0531869	2.30329	8.2488e-08
4	NK cell	Prf1	0.14017	1.10732	0.0300932
4	Basophil	Cd69	1.00058	4.69746	4.24346e-85
4	Basophil	Ifitm1	0.951825	0.979558	0.03228
4	HSPC_Lmo2 high	Lmo2	0.0991715	1.05205	0.0159529
4	B cell	Cd19	0.210532	5.76375	1.4966e-102
4	B cell	Cd79a	2.58234	6.46873	3.3037e-242
4	B cell	Cd79b	1.40945	6.31629	2.29689e-216
4	B cell	Igkc	8.52542	5.50899	6.18285e-120
4	Labyrinthine trophoblast	Ly6e	2.38566	3.117	1.09272e-27
4	NKT cell	Cd8b1	0.234355	6.31974	2.91964e-115
4	NKT cell	Lat	0.498074	4.86141	1.26084e-88
4	NKT cell	Cd8a	0.0941852	5.87612	5.66383e-71
4	NKT cell	Ccl5	3.12141	5.28485	3.53528e-98
4	NKT cell	Cd3g	1.6355	6.44821	7.39705e-239
4	NKT cell	Cd3d	1.07371	6.21237	4.80171e-212
4	NKT cell	Thy1	0.533532	5.70773	1.28411e-148
4	Megakaryocyte progenitor cell	Lmo2	0.0991715	1.05205	0.0159529
5	Macrophage_Spp1 high	Cd68	0.310709	2.1214	5.94249e-06
5	Macrophage_Spp1 high	Adgre1	0.0252685	1.91566	0.00356048
5	Macrophage_Spp1 high	Mpeg1	0.464192	3.14868	2.31776e-16
5	Monocyte	Gbp2	0.0711261	2.29998	1.89719e-05
5	Monocyte	Samhd1	0.488524	1.65304	0.00117495
5	Macrophage_Apoe high	Adgre1	0.0252685	1.91566	0.00356048
5	Decidual stromal cell	Prl8a2	0.454833	1.49281	0.0245727
5	Trophoblast progenitor_Taf7l high	Isg20	0.938678	1.16319	0.0417149
5	Granulocyte_S100a9 high	S100a8	147.072	6.31179	6.76194e-162
5	Granulocyte_S100a9 high	S100a9	165.033	6.15858	1.09952e-149
5	NK cell	Pglyrp1	1.58068	4.62358	9.4356e-55
5	Granulocyte_Neat1 high	Slpi	6.20108	5.60616	4.95372e-104
5	Granulocyte_Neat1 high	Fcer1g	4.82067	3.44928	6.82129e-23
5	Granulocyte_Neat1 high	Tyrobp	8.82058	3.9812	1.64812e-35
5	Granulocyte_Neat1 high	Neat1	2.22924	2.28867	3.4671e-07
5	Basophil	Ccl3	6.52676	4.37701	8.73956e-41
5	Basophil	Ifitm1	6.21324	3.84771	5.24172e-30
5	Granulocyte monocyte progenitors	S100a8	147.072	6.31179	6.76194e-162
5	Granulocyte monocyte progenitors	Cd14	4.07384	5.17054	9.76466e-79
5	Granulocyte monocyte progenitors	Stfa1	1.25594	4.75228	2.62692e-16
5	Megakaryocyte progenitor cell	Nfe2	0.0776772	2.25238	2.64068e-05
6	Invasive spongiotrophoblast	Prl7d1	1.88854	0.483506	0.0115126
6	Progenitor trophoblast_Gjb3 high	Hand1	1.68258	2.93118	1.83965e-102
6	Progenitor trophoblast_Gjb3 high	Gjb3	0.575451	1.23942	1.18516e-14
6	Spiral artery trophoblast giant cells	Tfap2c	0.493268	0.373901	0.0453934
6	Spiral artery trophoblast giant cells	Krt8	5.64759	0.862847	1.11941e-07
6	Spongiotrophoblast_Phlda2 high	Tex19.1	0.427018	0.918246	3.17462e-08
6	Endothelial cell_Maged2 high	Esam	0.825859	2.03797	2.52774e-43
6	Decidual stromal cell	Adm	0.0766486	1.69491	2.68999e-20
6	Spongiotrophoblast_Hsd11b2 high	Tex19.1	0.427018	0.918246	3.17462e-08
6	Trophoblast progenitor_Taf7l high	Tfap2c	0.493268	0.373901	0.0453934
6	Labyrinthine trophoblast	Krt19	2.10373	1.44029	2.93372e-21
6	Granulocyte monocyte progenitors	Naaa	0.0635663	0.589032	0.0011097
8	Monocyte	Plac8	17.5298	3.0632	2.21048e-27
8	Spiral artery trophoblast giant cells	Prl7b1	0.649599	2.89808	5.62451e-10
8	Spiral artery trophoblast giant cells	Car2	16.8611	2.73667	1.88134e-19
8	Trophoblast progenitor_Taf7l high	Ada	3.84313	2.626	1.10922e-17
9	Invasive spongiotrophoblast	Tpbpa	92.8091	1.79661	3.18401e-11
9	Progenitor trophoblast_Gjb3 high	Hand1	1.14476	1.64706	2.99065e-09
9	Macrophage_Spp1 high	Cd68	0.133999	0.89591	0.00504838
9	Monocyte	Plac8	4.41011	0.915345	0.00361513
9	Spiral artery trophoblast giant cells	Prl2c5	1.26786	0.727653	0.0358604
9	Spiral artery trophoblast giant cells	Tfap2c	0.727057	0.923792	0.00345683
9	Spiral artery trophoblast giant cells	Krt8	7.21447	1.13703	0.000139318
9	Erythroblast_Hbb-y high	Hmbs	0.417705	1.19504	0.000102209
9	Trophoblast progenitor_Taf7l high	Isg20	4.38671	3.86283	1.93807e-80
9	Trophoblast progenitor_Taf7l high	Taf7l	4.69734	4.08969	1.2367e-93
9	Trophoblast progenitor_Taf7l high	Ada	4.40594	2.94963	1.04281e-37
9	Trophoblast progenitor_Taf7l high	Cited2	8.4833	2.51134	7.20855e-25
9	Trophoblast progenitor_Taf7l high	Tfap2c	0.727057	0.923792	0.00345683
10	Macrophage_Spp1 high	Cd68	0.579959	3.13521	3.49051e-24
10	Macrophage_Spp1 high	Adgre1	0.102565	4.19718	3.52597e-38
10	Macrophage_Spp1 high	Mpeg1	0.767063	4.07772	1.17373e-51
10	Monocyte	Plac8	8.00195	1.79058	3.01547e-06
10	Monocyte	S100a4	5.12266	4.71952	6.35939e-84
10	Monocyte	Gbp2	0.0621607	2.11723	9.97002e-07
10	Monocyte	Samhd1	1.1077	2.94385	5.90528e-21
10	Monocyte	Ly6c2	1.81385	4.77662	9.9317e-81
10	Dendritic cell	Cd83	0.411504	2.61699	2.09798e-14
10	Dendritic cell	Cst3	8.12503	2.4168	1.539e-12
10	Dendritic cell	Cd74	6.9303	2.80903	3.14422e-18
10	Dendritic cell	H2-Aa	2.04447	2.75557	4.34644e-17
10	Dendritic cell	Cd209a	0.225022	2.68989	1.67216e-13
10	Macrophage_Apoe high	Csf1r	0.387883	2.04028	3.35115e-08
10	Macrophage_Apoe high	Adgre1	0.102565	4.19718	3.52597e-38
10	Macrophage_Apoe high	Cx3cr1	0.365505	4.07292	1.43381e-34
10	Macrophage_Apoe high	Apoe	1.7778	2.22519	3.39961e-09
10	Granulocyte_S100a9 high	S100a8	36.3286	3.68244	2.00467e-38
10	Granulocyte_S100a9 high	S100a9	40.3939	3.5642	3.8246e-35
10	NK cell	Cst7	0.0360532	1.70605	0.000944981
10	NK cell	Pglyrp1	0.957275	3.86059	5.97306e-44
10	Granulocyte_Neat1 high	Slpi	1.87415	3.52016	7.29048e-33
10	Granulocyte_Neat1 high	Fcer1g	6.3435	4.00913	4.45269e-52
10	Granulocyte_Neat1 high	Tyrobp	8.43148	4.01729	2.09764e-52
10	Granulocyte_Neat1 high	Neat1	1.48564	1.69627	1.89806e-05
10	Basophil	Cd69	0.252372	2.2754	1.07481e-09
10	Basophil	Ccl3	3.55124	3.43635	6.39175e-28
10	Basophil	Ifitm1	4.17782	3.27062	6.99419e-27
10	Basophil	Cd200r3	0.235589	5.21232	7.36862e-66
10	HSPC_Lmo2 high	Lmo2	0.118105	1.3096	0.00281369
10	Labyrinthine trophoblast	Ly6e	1.96925	2.78552	3.21786e-18
10	NKT cell	Lat	0.0528366	1.09	0.0264813
10	NKT cell	Cd3g	0.0994571	1.11793	0.0167661
10	NKT cell	Cd3d	0.0864034	1.43786	0.00123298
10	Granulocyte monocyte progenitors	S100a8	36.3286	3.68244	2.00467e-38
10	Granulocyte monocyte progenitors	Cd14	1.42845	3.41609	3.53435e-30
10	Granulocyte monocyte progenitors	Naaa	0.229995	2.46182	1.68339e-12
10	Granulocyte monocyte progenitors	Stfa1	1.84866	5.90574	5.27933e-46
10	Megakaryocyte progenitor cell	Lyl1	0.0963491	1.75572	2.32363e-05
10	Megakaryocyte progenitor cell	Lmo2	0.118105	1.3096	0.00281369
10	Megakaryocyte progenitor cell	Nfe2	0.055323	1.75957	0.000133115
11	Invasive spongiotrophoblast	Tpbpa	329.886	3.65571	2.86467e-21
11	Invasive spongiotrophoblast	Prl7d1	6.85875	2.32606	9.22631e-05
11	Macrophage_Spp1 high	Cd68	0.258539	1.83986	0.00420932
11	Spiral artery trophoblast giant cells	Prl2c5	4.17684	2.47247	4.90581e-06
11	Trophoblast progenitor_Taf7l high	Isg20	2.80026	2.79067	2.37137e-09
11	Trophoblast progenitor_Taf7l high	Taf7l	2.45095	2.64443	7.89397e-08
11	Trophoblast progenitor_Taf7l high	Ada	2.0821	1.62656	0.0167183
12	Erythroblast_Hbb-y high	Hbb-bh1	3.03959	8.45387	0
12	Erythroblast_Hbb-y high	Hbb-y	496.63	8.75226	0
12	Erythroblast_Hbb-y high	Hbb-bt	207.468	8.28689	0
12	Erythroblast_Hbb-y high	Hbb-bs	692.31	8.14491	0
12	Erythroblast_Hbb-y high	Blvrb	1.31982	3.34144	2.64311e-50
12	Erythroblast_Hbb-y high	Hba-x	75.9211	8.78115	0
12	Erythroblast_Hbb-y high	Hba-a1	467.445	8.33239	0
12	Erythroblast_Hbb-y high	Hba-a2	143.968	8.44063	0
12	Megakaryocyte progenitor cell	Tal1	0.111112	2.23398	7.47314e-13
13	PE lineage cell_S100g high	Klf5	0.816891	4.33459	8.98444e-154
13	PE lineage cell_S100g high	S100g	3.79537	1.56803	1.20804e-10
13	PE lineage cell_S100g high	Sox17	0.677456	3.85112	2.3479e-110
13	PE lineage cell_S100g high	Gata4	0.569535	6.66047	0
13	PE lineage cell_S100g high	Lama1	6.00485	6.63214	0
13	PE lineage cell_Gkn2 high	Procr	1.65456	2.99413	7.01787e-58
13	PE lineage cell_Gkn2 high	Loxl2	1.74681	4.61146	1.03089e-179
13	PE lineage cell_Gkn2 high	Cyr61	4.50892	5.94981	0
13	PE lineage cell_Gkn2 high	Gkn2	11.8731	8.22625	0
13	PE lineage cell_Gkn2 high	Ctgf	10.3453	7.75025	0
13	Dendritic cell	Cst3	3.21774	1.07157	1.98055e-06
13	Macrophage_Apoe high	Csf1r	0.203166	1.12984	9.16539e-07
13	Decidual stromal cell	Cryab	2.45701	4.15752	5.71321e-125
13	Erythroblast_Hbb-y high	Blvrb	0.472177	1.68163	7.42048e-16
13	Trophoblast progenitor_Taf7l high	Cited2	5.99728	2.04932	4.18261e-26
13	Granulocyte_Neat1 high	Neat1	2.09099	2.45821	3.76273e-39
13	HSPC_Lmo2 high	Hmgb3	0.224469	1.3697	1.90667e-09
13	Labyrinthine trophoblast	Epcam	0.624464	0.988157	2.37085e-05
13	Granulocyte monocyte progenitors	Naaa	0.087851	1.0585	6.47171e-06
14	Macrophage_Spp1 high	Cd68	0.462998	2.72051	1.67512e-10
14	Macrophage_Spp1 high	Adgre1	0.0657026	3.34247	2.23195e-12
14	Macrophage_Spp1 high	Mpeg1	0.846948	4.1075	7.08943e-34
14	Monocyte	Gbp2	0.156044	3.50039	3.23983e-16
14	Monocyte	Samhd1	0.900331	2.56766	1.97227e-09
14	Monocyte	Ly6c2	0.304901	1.74297	0.00130682
14	Macrophage_Apoe high	Adgre1	0.0657026	3.34247	2.23195e-12
14	Trophoblast progenitor_Taf7l high	Isg20	1.04508	1.31978	0.0206853
14	Granulocyte_S100a9 high	S100a8	91.5638	5.18722	9.47992e-76
14	Granulocyte_S100a9 high	S100a9	136.565	5.64397	1.23871e-102
14	NK cell	Pglyrp1	1.72469	4.7486	1.19277e-55
14	Granulocyte_Neat1 high	Slpi	6.49121	5.64019	2.61934e-99
14	Granulocyte_Neat1 high	Fcer1g	6.77661	3.9888	3.24221e-33
14	Granulocyte_Neat1 high	Tyrobp	12.2525	4.52126	7.66127e-50
14	Granulocyte_Neat1 high	Neat1	5.84035	3.78492	1.66035e-27
14	Basophil	Ccl3	11.2228	5.3496	6.08644e-75
14	Basophil	Ifitm1	4.96568	3.46797	2.37542e-20
14	Labyrinthine trophoblast	Ly6e	0.977326	1.67834	0.00172904
14	Granulocyte monocyte progenitors	S100a8	91.5638	5.18722	9.47992e-76
14	Granulocyte monocyte progenitors	Cd14	6.3054	6.0439	2.50991e-127
14	Granulocyte monocyte progenitors	Stfa1	0.32338	2.51841	0.00410921
14	Megakaryocyte progenitor cell	Nfe2	0.119086	2.89359	1.269e-09
15	Monocyte	Gbp2	0.043205	1.85945	7.68407e-24	0.00290058
15	Monocyte	Samhd1	0.263107	0.842653	9.77009e-07	0.0184098
15	PE lineage cell_S100g high	Sox17	0.356441	2.85083	2.06954e-80	0.00390691
15	PE lineage cell_Gkn2 high	Procr	0.4026	0.557878	0.00419828	0.0158644
15	Spongiotrophoblast_Phlda2 high	Plac1	1.45374	1.22607	6.2516e-14	1.28093
15	Endothelial cell_Maged2 high	Esam	1.24759	2.97031	3.25165e-97	0.0436272
15	Endothelial cell_Maged2 high	Maged2	13.5295	5.8863	0	0.0709755
15	Endothelial cell_Maged2 high	Egfl7	1.96555	5.07696	0	0.0388323
15	Endothelial cell_Maged2 high	Pecam1	2.71019	6.02984	0	0.0101224
15	Endothelial cell_Maged2 high	Cldn5	2.39049	7.64639	0	0.00219024
15	Endothelial cell_Maged2 high	Cd34	1.63579	5.96944	0	0.00301898
15	Endothelial cell_Maged2 high	Kdr	2.14446	6.52003	0	0.00455806
15	Endothelial cell_Maged2 high	Eng	1.19543	6.12572	0	0.00224943
15	Decidual stromal cell	Adm	0.123984	2.72293	3.14133e-55	0.00467645
15	Stromal cell_Acta2 high	Mylk	0.28074	2.51788	2.27648e-54	0.0532168
15	HSPC_Lmo2 high	Hmgb3	0.333454	2.32554	5.60294e-51	0.0198305
15	HSPC_Lmo2 high	Lmo2	0.133862	1.7786	9.26103e-28	0.00177587
15	Granulocyte monocyte progenitors	Naaa	0.0976728	1.3415	3.78222e-15	0.0169299
15	Megakaryocyte progenitor cell	Tal1	0.0703466	1.73973	4.59028e-19	0.000414369
15	Megakaryocyte progenitor cell	Lyl1	0.0796707	1.73764	3.88774e-25	0.000414369
15	Megakaryocyte progenitor cell	Lmo2	0.133862	1.7786	9.26103e-28	0.00177587
16	Progenitor trophoblast_Gjb3 high	Gjb3	0.647304	1.61923	1.25283e-32
16	Progenitor trophoblast_Gjb3 high	Phlda2	4.81947	4.20185	3.34442e-254
16	Spiral artery trophoblast giant cells	Tfap2c	0.747226	1.20242	1.76776e-18
16	Spiral artery trophoblast giant cells	Krt8	6.18807	1.11642	3.54379e-16
16	Spiral artery trophoblast giant cells	Ldoc1	2.79101	1.89582	4.00989e-48
16	PE lineage cell_S100g high	Klf5	0.135735	0.898966	1.93312e-09
16	Spongiotrophoblast_Phlda2 high	Tex19.1	0.620074	1.81028	4.7546e-42
16	Spongiotrophoblast_Phlda2 high	Plac1	1.28093	1.10163	2.36577e-15
16	Spongiotrophoblast_Phlda2 high	Phlda2	4.81947	4.20185	3.34442e-254
16	Spongiotrophoblast_Phlda2 high	Dio3	1.72656	5.34042	0
16	Spongiotrophoblast_Hsd11b2 high	Dio3	1.72656	5.34042	0
16	Spongiotrophoblast_Hsd11b2 high	Phlda2	4.81947	4.20185	3.34442e-254
16	Spongiotrophoblast_Hsd11b2 high	Tex19.1	0.620074	1.81028	4.7546e-42
16	Spongiotrophoblast_Hsd11b2 high	Gjb2	1.09772	5.27164	0
16	Spongiotrophoblast_Hsd11b2 high	Hsd11b2	0.772147	4.60451	1.00432e-254
16	Erythroblast_Hbb-y high	Hmbs	0.236368	0.389362	0.0150761
16	Trophoblast progenitor_Taf7l high	Tfap2c	0.747226	1.20242	1.76776e-18
16	Labyrinthine trophoblast	Krt19	1.93741	1.40533	1.03632e-25
16	Labyrinthine trophoblast	Epcam	0.703954	1.44107	5.58072e-26
17	Macrophage_Spp1 high	Adgre1	0.0220259	1.78701	2.0494e-09
17	Macrophage_Apoe high	Adgre1	0.0220259	1.78701	2.0494e-09
17	Macrophage_Apoe high	Cx3cr1	0.146693	2.76571	8.91468e-28
17	Macrophage_Apoe high	Apoe	1.70106	2.3132	2.63593e-25
17	Erythroblast_Hbb-y high	Blvrb	0.528843	1.83398	7.96593e-16
17	NK cell	Cst7	0.039867	1.95683	1.32471e-11
17	Granulocyte_Neat1 high	Fcer1g	1.02905	1.15748	3.3606e-06
17	Granulocyte_Neat1 high	Tyrobp	1.31913	1.10712	1.07788e-05
17	Basophil	Cd69	0.387216	3.27147	1.41833e-61
17	Basophil	Ifitm1	3.28187	3.17668	7.27059e-60
17	HSPC_Lmo2 high	Hmgb3	0.554173	2.91716	5.21012e-45
17	HSPC_Lmo2 high	Lmo2	0.392062	3.56125	2.7563e-76
17	B cell	Cd79b	0.0920684	1.21854	6.06944e-06
17	Labyrinthine trophoblast	Ly6e	0.740292	1.34209	2.64346e-08
17	NKT cell	Lat	0.0451532	0.881233	0.00291367
17	NKT cell	Ccl5	0.2718	1.10203	0.000299025
17	NKT cell	Cd3g	0.101099	1.18907	7.05428e-06
17	Granulocyte monocyte progenitors	Stfa1	0.222242	2.10809	1.86673e-06
17	Megakaryocyte progenitor cell	Tal1	0.099337	2.12046	5.15768e-15
17	Megakaryocyte progenitor cell	Lyl1	0.161891	2.7744	3.5018e-38
17	Megakaryocyte progenitor cell	Lmo2	0.392062	3.56125	2.7563e-76
17	Megakaryocyte progenitor cell	Nfe2	0.07643	2.41241	8.57267e-23
18	Macrophage_Spp1 high	Cd68	0.321422	2.16464	2.6509e-05
18	Macrophage_Spp1 high	Adgre1	0.0266925	1.99724	0.00602228
18	Macrophage_Spp1 high	Mpeg1	0.487138	3.2053	2.12387e-14
18	Monocyte	S100a4	4.12176	4.11798	3.73854e-32
18	Monocyte	Samhd1	0.599469	1.95188	0.000209254
18	Monocyte	Ly6c2	0.908657	3.39864	1.81377e-16
18	Dendritic cell	Cd83	0.680658	3.34199	3.92508e-16
18	Dendritic cell	Cst3	17.8951	3.59358	1.90565e-21
18	Dendritic cell	Cd74	23.0345	4.69496	4.21157e-50
18	Dendritic cell	H2-Aa	7.88096	4.90078	2.10566e-57
18	Dendritic cell	Cd209a	0.952032	4.99323	5.80177e-51
18	Macrophage_Apoe high	Adgre1	0.0266925	1.99724	0.00602228
18	Macrophage_Apoe high	Cx3cr1	0.279159	3.49246	9.84462e-13
18	Granulocyte_Neat1 high	Fcer1g	3.60237	2.9715	2.16635e-12
18	Granulocyte_Neat1 high	Tyrobp	4.77684	2.97474	1.98651e-12
18	Basophil	Cd69	0.24913	2.22042	3.06359e-05
18	Basophil	Ifitm1	1.87737	1.97062	0.000404412
18	Basophil	Cd200r3	0.0455997	2.27857	0.00115557
18	HSPC_Lmo2 high	Lmo2	0.171277	1.84631	0.00110061
18	Labyrinthine trophoblast	Ly6e	1.15779	1.9277	0.000404845
18	NKT cell	Lat	0.0722921	1.54552	0.0187171
18	NKT cell	Cd3g	0.210203	2.21443	3.15161e-05
18	NKT cell	Cd3d	0.155706	2.2972	1.56499e-05
18	Granulocyte monocyte progenitors	Naaa	0.328095	2.95947	1.26052e-11
18	Megakaryocyte progenitor cell	Lyl1	0.0811896	1.48851	0.0236366
18	Megakaryocyte progenitor cell	Lmo2	0.171277	1.84631	0.00110061
19	Endothelial cell_Maged2 high	Egfl7	1.67358	2.71964	0.0138569
19	Decidual stromal cell	Adm	0.246811	3.09534	0.00681534
20	Monocyte	Plac8	14.3196	2.75564	3.45639e-24
20	Spiral artery trophoblast giant cells	Tfap2c	1.13393	1.59162	1.07367e-06
20	Spiral artery trophoblast giant cells	Car2	27.612	3.63177	2.17903e-51
20	Spiral artery trophoblast giant cells	Ldoc1	3.1814	1.62158	5.89396e-07
20	Erythroblast_Hbb-y high	Hmbs	0.376579	1.02481	0.00507642
20	Trophoblast progenitor_Taf7l high	Ada	3.24101	2.37279	2.22902e-16
20	Trophoblast progenitor_Taf7l high	Tfap2c	1.13393	1.59162	1.07367e-06
22	Invasive spongiotrophoblast	Tpbpa	403.352	3.90059	9.46166e-15
22	Invasive spongiotrophoblast	Prl7d1	16.2769	3.59609	8.33412e-10
22	Spiral artery trophoblast giant cells	Prl2c5	7.37549	3.29521	7.74585e-08
22	Macrophage_Apoe high	Csf1r	0.466302	2.26505	0.0182206
23	Monocyte	Gbp2	0.0439788	1.66313	4.03213e-09
23	Monocyte	Samhd1	0.317857	1.06463	4.87465e-05
23	PE lineage cell_Gkn2 high	Loxl2	0.707616	2.33976	4.95022e-25
23	Macrophage_Apoe high	Apoe	0.625941	0.674907	0.0304551
23	Stromal cells	Dcn	5.39333	5.956	5.90293e-273
23	Stromal cells	Col3a1	17.0272	8.76025	0
23	Stromal cells	Col1a2	20.4006	9.66628	0
23	Stromal cells	Col1a1	19.4921	10.015	0
23	Decidual stromal cell	Cryab	0.886323	1.89692	6.03493e-14
23	Spongiotrophoblast_Hsd11b2 high	Hsd11b2	0.260848	0.819925	0.0101276
23	Basophil	Ifitm1	1.08248	1.21816	2.87142e-06
23	Stromal cell_Acta2 high	Myl9	2.28852	5.12392	8.18667e-179
23	Stromal cell_Acta2 high	Actg2	2.09679	8.84959	0
23	Stromal cell_Acta2 high	Mylk	0.557995	3.4162	4.21035e-59
23	Stromal cell_Acta2 high	Acta2	10.6382	7.68809	0
23	Labyrinthine trophoblast	Ly6e	0.590804	0.979877	0.00022479
24	Progenitor trophoblast_Gjb3 high	Gjb3	0.645156	1.26551	8.8417e-06
24	Progenitor trophoblast_Gjb3 high	Phlda2	2.02863	1.06821	0.000357195
24	Spiral artery trophoblast giant cells	Ldoc1	2.75594	1.43292	7.86549e-08
24	Spongiotrophoblast_Phlda2 high	Tex19.1	0.514675	1.10564	0.000166096
24	Spongiotrophoblast_Phlda2 high	Plac1	1.5604	1.20516	1.9111e-05
24	Spongiotrophoblast_Phlda2 high	Phlda2	2.02863	1.06821	0.000357195
24	Spongiotrophoblast_Hsd11b2 high	Phlda2	2.02863	1.06821	0.000357195
24	Spongiotrophoblast_Hsd11b2 high	Tex19.1	0.514675	1.10564	0.000166096
24	Labyrinthine trophoblast	Krt19	1.50456	0.730536	0.0241933
24	Labyrinthine trophoblast	Epcam	0.564612	0.805406	0.0124492
25	Macrophage_Spp1 high	Cd68	1.56814	4.5429	1.64822e-24
25	PE lineage cell_Gkn2 high	Procr	1.0781	1.92722	0.0396026
25	Dendritic cell	Cst3	7.03746	2.13551	0.0106482
25	Macrophage_Apoe high	Csf1r	0.468738	2.27219	0.00275466
25	Stromal cells	Dcn	13.097	5.71478	5.29588e-48
25	Decidual stromal cell	Cryab	11.9038	5.80903	2.06484e-51
25	Decidual stromal cell	Prl8a2	25.5803	9.02284	1.91548e-210
25	Decidual stromal cell	Adm	0.515612	4.22722	2.15266e-15
25	Granulocyte_Neat1 high	Slpi	1.87708	3.36341	3.75578e-09
25	Granulocyte_Neat1 high	Neat1	1.80464	1.94498	0.0233809
26	Progenitor trophoblast_Gjb3 high	Gjb3	0.736408	1.61379	7.40166e-20
26	Monocyte	Plac8	6.87542	1.78619	2.23736e-26
26	Spiral artery trophoblast giant cells	Prl2c5	1.39494	0.944361	1.35425e-06
26	Spiral artery trophoblast giant cells	Tfap2c	0.988675	1.5419	6.65114e-19
26	Spiral artery trophoblast giant cells	Krt8	4.89946	0.586953	0.00416828
26	Spiral artery trophoblast giant cells	Prl7b1	0.633276	3.67489	1.16542e-61
26	Spiral artery trophoblast giant cells	Car2	14.3488	3.02589	1.75002e-88
26	Spiral artery trophoblast giant cells	Ldoc1	2.96139	1.69874	2.36542e-23
26	Spongiotrophoblast_Phlda2 high	Tex19.1	0.383674	0.695847	0.000668028
26	Spongiotrophoblast_Phlda2 high	Plac1	1.94548	1.7066	2.2396e-23
26	Endodermal cell_Afp high	Proc	0.0206264	1.62531	6.50428e-13
26	Spongiotrophoblast_Hsd11b2 high	Tex19.1	0.383674	0.695847	0.000668028
26	Erythroblast_Hbb-y high	Hmbs	0.289348	0.68089	0.00105535
26	Trophoblast progenitor_Taf7l high	Ada	1.50943	1.30508	2.39489e-13
26	Trophoblast progenitor_Taf7l high	Tfap2c	0.988675	1.5419	6.65114e-19
26	Labyrinthine trophoblast	Krt19	1.51198	0.788849	5.05327e-05
26	Labyrinthine trophoblast	Epcam	0.492831	0.63594	0.00220893
27	PE lineage cell_S100g high	S100g	41.7794	6.87468	2.55984e-289
27	PE lineage cell_S100g high	Gata4	0.0764776	1.11304	0.00171241
27	Macrophage_Apoe high	Apoe	5.64427	4.41833	2.20033e-95
27	Endodermal cell_Afp high	Proc	0.166518	5.49184	1.93686e-125
27	Endodermal cell_Afp high	Cldn6	0.595998	7.50533	0
27	Endodermal cell_Afp high	Kng2	0.350365	9.94028	0
27	Endodermal cell_Afp high	Rbp4	8.82582	10.1804	0
27	Endodermal cell_Afp high	Fgg	1.96883	11.6924	0
27	Endodermal cell_Afp high	Afp	79.4644	11.4321	0
27	HSPC_Lmo2 high	Hmgb3	0.288957	1.69474	1.93017e-08
27	Labyrinthine trophoblast	Epcam	1.30577	2.09223	2.13361e-13
28	NK cell	Cst7	0.157426	3.8342	0.000179487
28	NK cell	Pglyrp1	0.506317	2.69006	0.0169844
28	Granulocyte_Neat1 high	Fcer1g	4.83767	3.33948	0.000142885
28	Granulocyte_Neat1 high	Tyrobp	6.85018	3.4393	5.19829e-05
28	Granulocyte_Neat1 high	Neat1	4.42496	3.24462	0.000445357
28	Basophil	Cd69	0.863718	4.01403	1.53945e-07
28	Basophil	Ccl3	38.6929	7.04989	2.08887e-65
28	Basophil	Ifitm1	19.9506	5.47543	1.01733e-24
28	Basophil	Cd200r3	1.49342	7.83005	1.91263e-69
29	Macrophage_Spp1 high	Pf4	69.4684	8.72029	7.13644e-291
29	Macrophage_Apoe high	Pf4	69.4684	8.72029	7.13644e-291
29	Endothelial cell_Maged2 high	Esam	0.745868	1.47081	0.0180387
29	Endothelial cell_Maged2 high	Pecam1	0.834179	1.3985	0.0292347
29	Erythroblast_Hbb-y high	Hbb-bh1	0.319828	1.74523	0.0303233
29	Erythroblast_Hbb-y high	Hmbs	0.65159	1.81082	0.00154227
29	Erythroblast_Hbb-y high	Blvrb	0.417686	1.36006	0.036501
29	Granulocyte_Neat1 high	Slpi	0.504804	1.43189	0.0290814
29	Granulocyte_Neat1 high	Fcer1g	2.29489	2.28227	5.87845e-06
29	Granulocyte_Neat1 high	Neat1	2.68393	2.55527	8.86245e-08
29	Stromal cell_Acta2 high	Myl9	4.35468	5.13694	6.16834e-53
29	Stromal cell_Acta2 high	Mylk	0.880721	3.72353	1.67775e-20
29	HSPC_Lmo2 high	Lmo2	0.400979	3.12364	5.88678e-13
29	NKT cell	Lat	0.909363	5.63383	2.29814e-79
29	Megakaryocyte progenitor cell	Itga2b	7.10186	8.36425	1.13973e-278
29	Megakaryocyte progenitor cell	Tal1	1.09911	5.97362	3.701e-69
29	Megakaryocyte progenitor cell	Lyl1	0.681425	4.80255	1.05245e-46
29	Megakaryocyte progenitor cell	Lmo2	0.400979	3.12364	5.88678e-13
29	Megakaryocyte progenitor cell	Nfe2	0.887882	6.47104	1.61635e-113
30	Macrophage_Spp1 high	Cd68	0.524726	2.92123	1.29983e-13
30	Macrophage_Spp1 high	Adgre1	0.113378	4.2454	5.41795e-28
30	Macrophage_Spp1 high	Mpeg1	0.868609	4.17206	1.23811e-38
30	Monocyte	S100a4	2.51587	3.34454	3.34482e-20
30	Monocyte	Samhd1	1.24997	3.08224	3.09087e-16
30	Monocyte	Ly6c2	1.38865	4.12038	2.54782e-35
30	Dendritic cell	Cd83	0.935137	3.88035	3.26342e-30
30	Dendritic cell	Cst3	16.2281	3.4621	6.07256e-23
30	Dendritic cell	Cd74	28.0016	5.12752	2.68606e-79
30	Dendritic cell	H2-Aa	9.6409	5.37122	7.33117e-92
30	Dendritic cell	Cd209a	1.7494	6.44474	6.03568e-144
30	Macrophage_Apoe high	Csf1r	0.393544	2.03922	1.12635e-05
30	Macrophage_Apoe high	Adgre1	0.113378	4.2454	5.41795e-28
30	Macrophage_Apoe high	Cx3cr1	0.42634	4.21885	4.69316e-27
30	Macrophage_Apoe high	Apoe	2.59177	2.77275	5.57603e-11
30	NK cell	Cst7	0.0309213	1.47896	0.0498153
30	Granulocyte_Neat1 high	Fcer1g	3.88016	3.10436	8.31316e-17
30	Granulocyte_Neat1 high	Tyrobp	5.38781	3.18027	5.26557e-18
30	Granulocyte_Neat1 high	Neat1	2.28912	2.32879	1.28662e-07
30	Basophil	Cd69	0.203331	1.92361	0.000126766
30	Basophil	Cd200r3	0.0496616	2.40942	5.4565e-05
30	HSPC_Lmo2 high	Lmo2	0.286725	2.62823	5.33174e-10
30	Labyrinthine trophoblast	Ly6e	2.57116	3.15668	1.51256e-17
30	NKT cell	Cd8b1	0.0487246	2.92369	2.75302e-07
30	NKT cell	Lat	0.0674648	1.4455	0.0159229
30	NKT cell	Cd8a	0.0337324	3.57407	7.71562e-10
30	NKT cell	Cd3g	0.158355	1.79842	0.000506956
30	NKT cell	Cd3d	0.104008	1.70289	0.00156322
30	NKT cell	Thy1	0.0627797	1.75313	0.00197356
30	Granulocyte monocyte progenitors	Naaa	0.461946	3.51639	8.16551e-23
30	Megakaryocyte progenitor cell	Lyl1	0.119	2.05582	3.27755e-05
30	Megakaryocyte progenitor cell	Lmo2	0.286725	2.62823	5.33174e-10
31	Macrophage_Spp1 high	Spp1	48.4817	7.0602	3.92408e-62
31	NK cell	Klrg1	0.509409	6.77164	1.35729e-37
31	NK cell	Cst7	0.818568	6.44622	2.05059e-38
31	NK cell	Pglyrp1	1.44391	4.24645	2.40526e-11
31	NK cell	Prf1	4.02609	6.1725	2.07358e-32
31	NK cell	Spp1	48.4817	7.0602	3.92408e-62
31	Granulocyte_Neat1 high	Fcer1g	3.23563	2.75357	0.0120703
31	NKT cell	Thy1	0.418067	4.52577	4.32464e-12
32	Macrophage_Spp1 high	Adgre1	0.247572	5.55795	1.17657e-54
32	Macrophage_Spp1 high	Mpeg1	1.48038	5.01774	4.00156e-55
32	Monocyte	Plac8	10.0721	2.1035	0.000119412
32	Monocyte	S100a4	4.24156	4.14017	1.2365e-29
32	Monocyte	Gbp2	0.191995	3.80173	4.24038e-17
32	Monocyte	Samhd1	2.67656	4.26064	4.51751e-33
32	Monocyte	Ly6c2	3.27275	5.5704	3.84161e-76
32	Dendritic cell	Cd83	0.684612	3.33736	1.15211e-14
32	Dendritic cell	Cst3	8.34671	2.4074	2.12239e-06
32	Dendritic cell	Cd74	9.89782	3.28719	1.15211e-14
32	Dendritic cell	H2-Aa	2.6854	3.10642	2.67433e-12
32	Dendritic cell	Cd209a	0.418093	3.58212	8.65504e-16
32	Macrophage_Apoe high	Csf1r	0.93471	3.33691	2.57667e-15
32	Macrophage_Apoe high	Adgre1	0.247572	5.55795	1.17657e-54
32	Macrophage_Apoe high	Cx3cr1	0.612614	4.76357	4.52183e-31
32	Macrophage_Apoe high	Apoe	3.81842	3.34473	3.83492e-14
32	NK cell	Pglyrp1	0.799556	3.43006	4.35536e-16
32	Granulocyte_Neat1 high	Slpi	0.59872	1.68207	0.00597746
32	Granulocyte_Neat1 high	Fcer1g	6.8777	3.9748	7.48677e-27
32	Granulocyte_Neat1 high	Tyrobp	8.25576	3.8181	1.1624e-23
32	Granulocyte_Neat1 high	Neat1	3.11991	2.77974	3.55472e-09
32	Basophil	Cd69	0.154101	1.50755	0.0244648
32	HSPC_Lmo2 high	Lmo2	0.213468	2.16887	8.36684e-05
32	Labyrinthine trophoblast	Ly6e	4.45377	3.9913	4.39711e-27
32	Granulocyte monocyte progenitors	Cd14	1.44375	3.32539	1.55486e-14
32	Granulocyte monocyte progenitors	Naaa	0.322096	2.92166	2.87963e-10
32	Megakaryocyte progenitor cell	Lyl1	0.156627	2.4544	4.89188e-06
32	Megakaryocyte progenitor cell	Lmo2	0.213468	2.16887	8.36684e-05
32	Megakaryocyte progenitor cell	Nfe2	0.0719979	2.13204	0.00097594
33	Invasive spongiotrophoblast	Tpbpa	244.619	3.7373	4.22902e-102
33	Invasive spongiotrophoblast	Prl7d1	16.9334	4.6637	1.61238e-163
33	Progenitor trophoblast_Gjb3 high	Hand1	1.02423	1.5145	4.31686e-11
33	Macrophage_Spp1 high	Cd68	0.209698	1.63618	1.16234e-12
33	Monocyte	Plac8	3.87942	0.735778	0.00565424
33	Spiral artery trophoblast giant cells	Prl2c5	8.70479	4.44158	3.02779e-153
33	Spiral artery trophoblast giant cells	Krt8	6.0612	0.88995	0.000474576
33	Spiral artery trophoblast giant cells	Prl7b1	0.382267	2.17615	2.5111e-11
33	PE lineage cell_Gkn2 high	Procr	1.66472	2.91352	3.64755e-46
33	Dendritic cell	Cd83	0.268557	2.09077	2.13987e-21
33	Macrophage_Apoe high	Csf1r	0.706518	3.3395	5.54852e-71
33	Trophoblast progenitor_Taf7l high	Isg20	1.50312	2.01146	4.00702e-21
33	Trophoblast progenitor_Taf7l high	Taf7l	2.71363	3.18441	5.07467e-66
33	Trophoblast progenitor_Taf7l high	Ada	1.79214	1.50206	5.31845e-11
33	Trophoblast progenitor_Taf7l high	Cited2	7.04261	2.28794	7.49272e-29
33	Labyrinthine trophoblast	Epcam	0.56686	0.822682	0.00201387
