## Supplementary material for "A Single Trophoblast Layer Acts as the Gatekeeper at the Endothelial-Hematopoietic Crossroad in the Placenta": S3

### Sheet: Sheet1
Table showing the enrichment of different trophoblast markers in individual trophoblast-clusters.
	Tpbpa			Epcam			Prl3d1			Prl2c2			Prl3b1			Ctsq			Ascl2			Syna			Synb			Gjb3			Hand1			Gcm1			Dlx3			Prdm1			Cited2
Cluster	Average	Log2 Fold Change	P-value	Average	Log2 Fold Change	P-value	Average	Log2 Fold Change	P-value	Average	Log2 Fold Change	P-value	Average	Log2 Fold Change	P-value	Average	Log2 Fold Change	P-value	Average	Log2 Fold Change	P-value	Average	Log2 Fold Change	P-value	Average	Log2 Fold Change	P-value	Average	Log2 Fold Change	P-value	Average	Log2 Fold Change	P-value	Average	Log2 Fold Change	P-value	Average	Log2 Fold Change	P-value	Average	Log2 Fold Change	P-value	Average	Log2 Fold Change	P-value
1	168.643	2.75449	3.61154e-27	0.0798986	-2.0768	2.6641e-05	0.0112007	1.4302	0.0308217	0.0216548	1.54702	0.000921938	15.0101	2.13862	7.81572e-14	0.0485365	-3.24925	2.13025e-07	0.026135	-2.22173	1.71981e-05	0.000373358	-3.14731	0.00518489	0	0.146766	1	0.0425628	-2.74787	1.14457e-07	0.772477	1.02825	0.00209742	0.000746716	-1.82466	0.223184	0.00336022	-4.38691	3.89863e-11	0.00112007	-4.82815	7.15382e-11	5.3323	1.73466	3.85292e-09
6	2.44236	-3.71702	2.56382e-57	0.359007	0.129269	0.61741	0.00142563	-1.68955	0.00100954	0.00628954	-0.347862	0.39877	2.57938	-0.579625	0.00414792	3.4008	5.59077	0	0.00964397	-3.80108	9.10673e-50	0.00100633	-2.71568	1.22853e-09	8.38606e-05	-1.10297	0.561819	0.575451	1.23942	1.18516e-14	1.68258	2.93118	1.83965e-102	0	-5.70962	1.69425e-11	0.00838606	-3.32666	1.80949e-37	0.014424	-1.62816	1.33835e-12	1.12759	-0.652598	0.00081916
7	8.81442	-1.71036	1	0.387991	0.231426	1	0.00412757	0.465839	1	0	-1.94646	1	0.522137	-2.83113	1	0.0515946	-3.09019	1	0.144465	0.273536	1	0.0165103	1.5331	1	0.00206378	3.68511	1	0.293057	0.0631701	1	0.222889	-0.795931	1	0.0227016	2.70344	1	0.148592	0.987848	1	0.0454032	0.197101	1	0.765663	-1.15209	1
8	28.4278	-0.0146165	1	0.146209	-1.19439	0.0822512	0.0014719	-1.20821	0.817541	0.0073595	-0.0119797	1	0.666771	-2.49848	4.18577e-05	0.0353256	-3.69158	6.49666e-06	0.335103	1.52216	5.9307e-05	0.00245317	-1.15063	0.547429	0	0.549814	1	0.140812	-1.01178	0.169493	0.265433	-0.558552	0.647569	0.000490634	-2.01018	0.42207	0.0500446	-0.602148	0.653813	0.0471008	0.206522	0.898611	1.52538	-0.158084	1
9	92.8091	1.79661	3.18401e-11	0.0493681	-2.77755	3.32347e-09	0.00512915	0.291404	0.819348	0.00865544	0.187893	0.96506	7.92294	1.14697	0.000177482	0.0237223	-4.28173	2.00494e-12	0.0237223	-2.36836	6.18656e-07	0.000320572	-3.37347	0.00122771	0	-0.0793907	1	0.0352629	-3.0253	3.10307e-10	1.14476	1.64706	2.99065e-09	0.000320572	-2.63939	0.0448782	0.002244	-4.93536	9.59397e-15	0.00512915	-2.96246	6.77708e-08	8.4833	2.51134	7.20855e-25
11	329.886	3.65571	2.86467e-21	0.182701	-0.859041	0.921994	0.0229812	2.48173	0.040299	0.137887	4.35235	8.5765e-17	42.6118	3.65542	1.69282e-20	0.13444	-1.75409	0.464831	0.0218322	-2.4091	0.105295	0	-2.50313	0.595098	0	1.79311	1	0.074689	-1.90505	0.213946	0.703225	0.864917	0.255474	0.00344718	0.240326	1	0.00344718	-4.06359	0.0146324	0.00114906	-4.18249	0.0166256	4.0941	1.28559	0.0797649
16	0.629486	-5.76241	9.61922e-148	0.703954	1.44107	5.58072e-26	5.91956e-05	-5.49324	1.24932e-16	0.000177587	-5.31214	1.07413e-28	0.0504938	-6.45045	5.22228e-161	0.00680749	-6.30087	4.24215e-112	0.180961	0.726365	1.81618e-06	0.0352806	5.41017	1.47468e-124	0.00112472	2.77355	0.000161175	0.647304	1.61923	1.25283e-32	0.17439	-1.30435	7.32359e-15	0.0190018	4.34958	4.00445e-57	0.376247	4.41521	2.62781e-234	0.101402	1.7758	8.16422e-33	0.73959	-1.34988	4.89638e-16
20	14.9649	-0.956112	0.0723234	0.083964	-2.00115	0.000241344	0	-3.44726	0.0565944	0.00125946	-2.26305	0.039037	0.273723	-3.78927	2.15322e-10	0.0100757	-5.46869	3.43619e-12	0.743921	2.80566	9.57673e-23	0.00083964	-2.38681	0.0528276	0	0.320146	1	0.123847	-1.20152	0.0357805	0.251472	-0.639442	0.386053	0	-3.24344	0.0679152	0.0365244	-1.06166	0.10136	0.0528973	0.376008	0.504064	1.75989	0.0523917	1
21	15.1688	-0.925923	1	0.204185	-0.68756	1	0.00805994	1.2652	1	0.00537329	0.0232277	1	5.0106	0.433184	1	2.39649	2.41995	0.401343	0.0510463	-1.17898	1	0.00268665	-0.270852	1	0	3.02323	1	0.279411	-0.00315086	1	1.12302	1.53906	1	0	-0.540361	1	0.0376131	-0.924567	1	0.045673	0.222962	1	1.49378	-0.187004	1
22	403.352	3.90059	9.46166e-15	0.26854	-0.298429	1	0.0686963	4.08128	0.000883215	0.122821	4.08094	1.58571e-07	78.2514	4.53852	6.7283e-24	1.39266	1.62981	0.543139	0.00624512	-3.87144	0.652816	0	-1.6417	1	0	2.65455	1	0.0374707	-2.84241	0.929367	0.470466	0.279186	1	0	-0.909043	1	0.00832683	-2.88004	0.985978	0.00208171	-3.32105	0.877292	2.38356	0.490028	1
24	2.92025	-3.34462	2.1381e-15	0.564612	0.805406	0.0124492	0.000268479	-3.10816	0.016761	0.000805438	-2.92707	0.000569093	0.179881	-4.41399	1.26473e-20	0.0327545	-3.83104	9.33582e-13	0.346875	1.62323	2.47824e-09	0.0077859	0.330807	0.759369	0	-0.343875	1	0.645156	1.26551	8.8417e-06	0.222838	-0.825152	0.0655467	0.000268479	-2.90387	0.021382	0.154376	1.07805	0.000383356	0.04591	0.165281	0.853343	0.802485	-1.10954	0.00446778
26	36.1723	0.368335	0.109711	0.492831	0.63594	0.00220893	0	-5.39596	1.3387e-08	0.00231757	-1.78902	5.64889e-05	0.172543	-4.54466	3.49392e-53	0.0508706	-3.26709	1.36243e-24	0.590169	2.91182	3.96478e-74	0.000463514	-3.5942	2.11129e-09	0	-1.62856	0.500219	0.736408	1.61379	7.40166e-20	0.169878	-1.26643	7.6907e-08	0.00301284	-0.340794	0.801752	0.0513342	-0.607958	0.0272487	0.0794926	1.0717	6.7075e-08	1.55393	-0.139307	0.757887
33	244.619	3.7373	4.22902e-102	0.56686	0.822682	0.00201387	0.0597028	5.039	8.85656e-51	0.0742593	3.98044	1.68386e-51	40.2838	4.3663	4.22904e-150	0.686266	0.631644	0.0550871	0.0124469	-3.31899	1.42182e-16	0	-5.0026	6.20591e-07	0.000632892	1.42691	0.394596	0.0890268	-1.70661	8.62832e-07	1.02423	1.5145	4.31686e-11	0	-4.26995	0.000317233	0.00147675	-5.56233	2.86561e-25	0.0120249	-1.80497	3.47273e-06	7.04261	2.28794	7.49272e-29
