## Supplementary material for "A Single Trophoblast Layer Acts as the Gatekeeper at the Endothelial-Hematopoietic Crossroad in the Placenta": S4

### Sheet: Sheet3
Table showing the potential paracrine factors acting on the hematoendothelial-cluster.
						PyMINEr score
Source cluster	Ligand ID	Ligand gene symbol	Target cluster	Receptor ID	Receptor gene symbol	Control Sample 1	Control Sample 2	GATA Pl1-KO Sample 1	GATA Pl1-KO Sample 2
33	ENSMUSP00000033898	COL4A1	6	ENSMUSP00000077132	ITGA1	900	900	900	900
33	ENSMUSP00000033898	COL4A1	6	ENSMUSP00000087457	ITGB1	900	900	900	900
33	ENSMUSP00000033899	COL4A2	6	ENSMUSP00000021028	ITGB3	900	900	900	900
33	ENSMUSP00000049161	CTF1	6	ENSMUSP00000064205	IL6ST	900	900	900	900
33	ENSMUSP00000049161	CTF1	6	ENSMUSP00000064551	LIFR	900	900	900	900
33	ENSMUSP00000054499	FN1	6	ENSMUSP00000021028	ITGB3	900	900	900	900
33	ENSMUSP00000054499	FN1	6	ENSMUSP00000023128	ITGA5	900	900	900	900
33	ENSMUSP00000054499	FN1	6	ENSMUSP00000087457	ITGB1	900	900	900	900
33	ENSMUSP00000054499	FN1	6	ENSMUSP00000105663	PTK2	900	900	900	900
33	ENSMUSP00000044918	INHBB	6	ENSMUSP00000000544	ACVR1B	900	900	900	900
33	ENSMUSP00000044918	INHBB	6	ENSMUSP00000067305	ACVR2A	900	900	900	900
33	ENSMUSP00000044918	INHBB	6	ENSMUSP00000126108	ACVR2B	900	900	900	900
33	ENSMUSP00000015791	LAMA5	6	ENSMUSP00000001548	ITGA3	900	900	900	900
33	ENSMUSP00000015791	LAMA5	6	ENSMUSP00000087457	ITGB1	900	900	900	900
33	ENSMUSP00000002979	LAMB1	6	ENSMUSP00000001548	ITGA3	900	900	900	900
33	ENSMUSP00000002979	LAMB1	6	ENSMUSP00000087457	ITGB1	900	900	900	900
33	ENSMUSP00000069087	LAMB2	6	ENSMUSP00000001548	ITGA3	900	900	900	900
33	ENSMUSP00000069087	LAMB2	6	ENSMUSP00000087457	ITGB1	900	900	900	900
33	ENSMUSP00000023602	PRL2A1	6	ENSMUSP00000122219	PRLR	900	900	900	900
33	ENSMUSP00000100019	PRL2B1	6	ENSMUSP00000122219	PRLR	900	900	900	900
33	ENSMUSP00000106224	PRL2C2	6	ENSMUSP00000122219	PRLR	900	900	900	900
33	ENSMUSP00000097393	PRL2C3	6	ENSMUSP00000122219	PRLR	900	900	900	900
33	ENSMUSP00000021778	PRL2C5	6	ENSMUSP00000122219	PRLR	900	900	900	900
33	ENSMUSP00000046522	PRL3A1	6	ENSMUSP00000122219	PRLR	900	900	900	900
33	ENSMUSP00000047680	PRL3B1	6	ENSMUSP00000122219	PRLR	900	900	900	900
33	ENSMUSP00000018066	PRL3C1	6	ENSMUSP00000122219	PRLR	900	900	900	900
33	ENSMUSP00000021779	PRL4A1	6	ENSMUSP00000122219	PRLR	900	900	900	900
33	ENSMUSP00000089269	PRL6A1	6	ENSMUSP00000122219	PRLR	900	900	900	900
33	ENSMUSP00000093614	PRL7A1	6	ENSMUSP00000122219	PRLR	900	900	900	900
33	ENSMUSP00000006660	PRL7A2	6	ENSMUSP00000122219	PRLR	900	900	900	900
33	ENSMUSP00000079431	PRL7B1	6	ENSMUSP00000122219	PRLR	900	900	900	900
33	ENSMUSP00000021776	PRL7D1	6	ENSMUSP00000122219	PRLR	900	900	900	900
33	ENSMUSP00000018392	PRL8A6	6	ENSMUSP00000122219	PRLR	900	900	900	900
33	ENSMUSP00000018389	PRL8A8	6	ENSMUSP00000122219	PRLR	900	900	900	900
33	ENSMUSP00000006662	PRL8A9	6	ENSMUSP00000122219	PRLR	900	900	900	900
33	ENSMUSP00000064333	WNT11	6	ENSMUSP00000022906	FZD6	900	900	900	900
33	ENSMUSP00000064333	WNT11	6	ENSMUSP00000067783	FZD5	900	900	900	900
33	ENSMUSP00000064333	WNT11	6	ENSMUSP00000115325	FZD3	900	900	900	900
33	ENSMUSP00000033898	COL4A1	15	ENSMUSP00000077132	ITGA1	900	900	900	900
33	ENSMUSP00000033898	COL4A1	15	ENSMUSP00000087457	ITGB1	900	900	900	900
33	ENSMUSP00000054499	FN1	15	ENSMUSP00000087457	ITGB1	900	900	900	900
33	ENSMUSP00000054499	FN1	15	ENSMUSP00000105663	PTK2	900	900	900	900
33	ENSMUSP00000015791	LAMA5	15	ENSMUSP00000028522	ITGA6	900	900	900	900
33	ENSMUSP00000015791	LAMA5	15	ENSMUSP00000087457	ITGB1	900	900	900	900
33	ENSMUSP00000002979	LAMB1	15	ENSMUSP00000028522	ITGA6	900	900	900	900
33	ENSMUSP00000002979	LAMB1	15	ENSMUSP00000087457	ITGB1	900	900	900	900
33	ENSMUSP00000069087	LAMB2	15	ENSMUSP00000028522	ITGA6	900	900	900	900
33	ENSMUSP00000069087	LAMB2	15	ENSMUSP00000087457	ITGB1	900	900	900	900
33	ENSMUSP00000026881	LY96	15	ENSMUSP00000045770	TLR4	900	900	900	900
33	ENSMUSP00000064333	WNT11	15	ENSMUSP00000049852	FZD4	900	900	900	900
33	ENSMUSP00000033898	COL4A1	16	ENSMUSP00000087457	ITGB1	900	900	900	900
33	ENSMUSP00000033899	COL4A2	16	ENSMUSP00000021028	ITGB3	900	900	900	900
33	ENSMUSP00000033899	COL4A2	16	ENSMUSP00000028499	ITGAV	900	900	900	900
33	ENSMUSP00000049161	CTF1	16	ENSMUSP00000064205	IL6ST	900	900	900	900
33	ENSMUSP00000054499	FN1	16	ENSMUSP00000021028	ITGB3	900	900	900	900
33	ENSMUSP00000054499	FN1	16	ENSMUSP00000023128	ITGA5	900	900	900	900
33	ENSMUSP00000054499	FN1	16	ENSMUSP00000087457	ITGB1	900	900	900	900
33	ENSMUSP00000054499	FN1	16	ENSMUSP00000105663	PTK2	900	900	900	900
33	ENSMUSP00000044918	INHBB	16	ENSMUSP00000000544	ACVR1B	900	900	900	900
33	ENSMUSP00000044918	INHBB	16	ENSMUSP00000067305	ACVR2A	900	900	900	900
33	ENSMUSP00000044918	INHBB	16	ENSMUSP00000126108	ACVR2B	900	900	900	900
33	ENSMUSP00000015791	LAMA5	16	ENSMUSP00000028522	ITGA6	900	900	900	900
33	ENSMUSP00000015791	LAMA5	16	ENSMUSP00000087457	ITGB1	900	900	900	900
33	ENSMUSP00000002979	LAMB1	16	ENSMUSP00000028522	ITGA6	900	900	900	900
33	ENSMUSP00000002979	LAMB1	16	ENSMUSP00000087457	ITGB1	900	900	900	900
33	ENSMUSP00000069087	LAMB2	16	ENSMUSP00000028522	ITGA6	900	900	900	900
33	ENSMUSP00000069087	LAMB2	16	ENSMUSP00000087457	ITGB1	900	900	900	900
33	ENSMUSP00000023602	PRL2A1	16	ENSMUSP00000122219	PRLR	900	900	900	900
33	ENSMUSP00000100019	PRL2B1	16	ENSMUSP00000122219	PRLR	900	900	900	900
33	ENSMUSP00000106224	PRL2C2	16	ENSMUSP00000122219	PRLR	900	900	900	900
33	ENSMUSP00000097393	PRL2C3	16	ENSMUSP00000122219	PRLR	900	900	900	900
33	ENSMUSP00000021778	PRL2C5	16	ENSMUSP00000122219	PRLR	900	900	900	900
33	ENSMUSP00000046522	PRL3A1	16	ENSMUSP00000122219	PRLR	900	900	900	900
33	ENSMUSP00000047680	PRL3B1	16	ENSMUSP00000122219	PRLR	900	900	900	900
33	ENSMUSP00000018066	PRL3C1	16	ENSMUSP00000122219	PRLR	900	900	900	900
33	ENSMUSP00000021779	PRL4A1	16	ENSMUSP00000122219	PRLR	900	900	900	900
33	ENSMUSP00000089269	PRL6A1	16	ENSMUSP00000122219	PRLR	900	900	900	900
33	ENSMUSP00000093614	PRL7A1	16	ENSMUSP00000122219	PRLR	900	900	900	900
33	ENSMUSP00000006660	PRL7A2	16	ENSMUSP00000122219	PRLR	900	900	900	900
33	ENSMUSP00000079431	PRL7B1	16	ENSMUSP00000122219	PRLR	900	900	900	900
33	ENSMUSP00000021776	PRL7D1	16	ENSMUSP00000122219	PRLR	900	900	900	900
33	ENSMUSP00000018392	PRL8A6	16	ENSMUSP00000122219	PRLR	900	900	900	900
33	ENSMUSP00000018389	PRL8A8	16	ENSMUSP00000122219	PRLR	900	900	900	900
33	ENSMUSP00000006662	PRL8A9	16	ENSMUSP00000122219	PRLR	900	900	900	900
33	ENSMUSP00000064333	WNT11	16	ENSMUSP00000022906	FZD6	900	900	900	900
33	ENSMUSP00000064333	WNT11	16	ENSMUSP00000067783	FZD5	900	900	900	900
33	ENSMUSP00000064333	WNT11	16	ENSMUSP00000115325	FZD3	900	900	900	900
33	ENSMUSP00000103671	CCL27A	16	ENSMUSP00000027372	CXCR2	800	800	800	800
33	ENSMUSP00000103671	CCL27A	16	ENSMUSP00000053489	CXCR4	800	800	800	800
33	ENSMUSP00000103671	CCL27A	16	ENSMUSP00000060776	CXCR6	800	800	800	800
33	ENSMUSP00000103671	CCL27A	16	ENSMUSP00000107069	CCR5	800	800	800	800
33	ENSMUSP00000033898	COL4A1	17	ENSMUSP00000087457	ITGB1	900	900	900	900
33	ENSMUSP00000054499	FN1	17	ENSMUSP00000087457	ITGB1	900	900	900	900
33	ENSMUSP00000054499	FN1	17	ENSMUSP00000099375	ITGA2B	900	900	900	900
33	ENSMUSP00000015791	LAMA5	17	ENSMUSP00000087457	ITGB1	900	900	900	900
33	ENSMUSP00000002979	LAMB1	17	ENSMUSP00000087457	ITGB1	900	900	900	900
33	ENSMUSP00000069087	LAMB2	17	ENSMUSP00000087457	ITGB1	900	900	900	900
33	ENSMUSP00000103671	CCL27A	17	ENSMUSP00000049909	CCR2	800	800	800	800
33	ENSMUSP00000103671	CCL27A	17	ENSMUSP00000052444	CXCR3	800	800	800	800
33	ENSMUSP00000103671	CCL27A	17	ENSMUSP00000063986	CX3CR1	800	800	800	800
33	ENSMUSP00000103671	CCL27A	17	ENSMUSP00000107069	CCR5	800	800	800	800
